# Translational evidence for RRM2 as a prognostic biomarker and therapeutic target in Ewing sarcoma

**DOI:** 10.1101/2021.03.04.433896

**Authors:** Shunya Ohmura, Aruna Marchetto, Martin F. Orth, Jing Li, Susanne Jabar, Andreas Ranft, Endrit Vinca, Katharina Ceranski, Martha J. Carreño-Gonzalez, Laura Romero-Pérez, Fabienne S. Wehweck, Julian Musa, Felix Bestvater, Maximilian M. L. Knott, Tilman L. B. Hölting, Wolfgang Hartmann, Uta Dirksen, Thomas Kirchner, Florencia Cidre-Aranaz, Thomas G. P. Grünewald

**Author notes:** correspondence Thomas G. P. Grünewald, MD, PhD Division Head, Division of Translational Pediatric Sarcoma Research (B410) German Cancer Research Center (DKFZ) & Hopp-Children’s Cancer Center (KiTZ) Im Neuenheimer Feld 280, 69210 Heidelberg, Germany.

## Abstract

**Purpose:** Ewing sarcoma (EwS) is a highly aggressive bone- or soft tissue-associated malignancy mostly affecting children, adolescents, and young adults. Although multimodal therapies have strongly improved patients’ overall survival over the past decades, the development of prognostic biomarkers for risk-based patient stratification and more effective therapies with less adverse effects is stagnating. Thus, new personalized medicine approaches are urgently required.

**Experimental design:** Gene expression data of EwS and normal tissues were crossed with survival data to identify highly overexpressed, prognostically relevant, and actionable potential targets. RNA-interference and dose-response assays as well as tissue-microarray analyses were carried out to explore the functional role and druggability of a prominent candidate gene *in vitro* and *in vivo*, and to validate its suitability as a prognostic biomarker.

**Results:** Employing a multilayered screening approach, we discover ribonucleotide reductase regulatory subunit M2 (RRM2) as a promising therapeutic target and prognostic biomarker in EwS. Through analysis of two independent EwS patient cohorts, we show that RRM2 mRNA and protein overexpression is associated with an aggressive clinical phenotype and poor patients’ overall survival. In agreement, *RRM2* silencing as well as pharmacological inhibition by the specific inhibitor triapine (3-AP) significantly reduces EwS growth *in vitro* and *in vivo*. Furthermore, we present evidence that pharmacological RRM2 inhibition by triapine can overcome chemoresistance against doxorubicin or gemcitabine, and synergize with cell cycle checkpoint inhibitors (CHEK1 or WEE1).

**Conclusions:** Based on the aggressive phenotype mediated by and the druggability of RRM2 our results provide a translational rationale for exploiting RRM2 as a novel therapeutic target in EwS and prompt further clinical investigations.
