## Supplementary Tables for "Translational evidence for RRM2 as a prognostic biomarker and therapeutic target in Ewing sarcoma"

### Sheet: Supplementray Table 1
Supplementary Table 1. Overexpressed genes in EwS compared to normal tissues and their prognostic relevance.
Gene ID	Gene symbol	Gene name	Log2 fold increase	Remark	Row P-value	Bonferroni correction	Best percenctil groupsize in %	Good prognosis when...
149998	LIPI	lipase I	7.0324		0.006	1	27	high gene expression
54033	RBM11	RNA binding motif protein 11	6.35714		0.006	1	40	high gene expression
10149	ADGRG2	adhesion G protein-coupled receptor G2	6.22181		6.78e-12	1.8984e-09	21	high gene expression
797	CALCB	calcitonin related polypeptide beta	6.21557		0.002	0.56	66	high gene expression
5081	PAX7	paired box 7	5.7989		0.0002025	0.0567	41	high gene expression
27123	DKK2	dickkopf WNT signaling pathway inhibitor 2	5.7919		0.0002024	0.056672	24	high gene expression
190	NR0B1	nuclear receptor subfamily 0 group B member 1	5.65176		0.105	1	33	high gene expression
5458	POU4F2	POU class 4 homeobox 2	5.51359		0.0006614	0.185192	20	high gene expression
6847	SYCP1	synaptonemal complex protein 1	5.49293		0.082	1	73	low gene expression
5100	PCDH8	protocadherin 8	5.38787		0.141	1	25	high gene expression
6340	SCNN1G	sodium channel epithelial 1 gamma subunit	5.27226		0.000991	0.27748	30	high gene expression
4821	NKX2-2	NK2 homeobox 2	5.16723		0.0002447	0.068516	21	high gene expression
100124700	HOTAIR	HOX transcript antisense RNA	5.0576		0.617	1	68	high gene expression
167681	PRSS35	protease, serine 35	5.04813		0.0004917	0.137676	70	high gene expression
246213	SLC17A8	solute carrier family 17 member 8	4.90211		0.004	1	49	high gene expression
170302	ARX	aristaless related homeobox	4.74216		0.001	0.28	20	high gene expression
203238	CCDC171	coiled-coil domain containing 171	4.65502		0.056	1	24	high gene expression
6664	SOX11	SRY-box 11	4.62584		0.0001935	0.05418	71	low gene expression
7021	TFAP2B	transcription factor AP-2 beta	4.59044		0.016	1	59	high gene expression
4889	NPY5R	neuropeptide Y receptor Y5	4.49938		0.0001047	0.029316	20	high gene expression
4886	NPY1R	neuropeptide Y receptor Y1	4.47184		5.056e-09	1.41568e-06	25	high gene expression
81796	SLCO5A1	solute carrier organic anion transporter family member 5A1	4.42896		0.03	1	21	high gene expression
11061	LECT1	leukocyte cell derived chemotaxin 1	4.3821		9.69e-05	0.027132	20	high gene expression
7130	TNFAIP6	TNF alpha induced protein 6	4.37522		0.043	1	80	high gene expression
2922	GRP	gastrin releasing peptide	4.35652		0.497	1	26	high gene expression
151176	FAM132B	family with sequence similarity 132 member B	4.33921	not included in n=166
125336	LOXHD1	lipoxygenase homology domains 1	4.3241		0.0007107	0.198996	24	high gene expression
118427	OLFM3	olfactomedin 3	4.29218		1.425e-05	0.00399	24	high gene expression
57604	KIAA1456	KIAA1456	4.28445		0.202	1	20	high gene expression
9951	HS3ST4	heparan sulfate-glucosamine 3-sulfotransferase 4	4.24578		0.01	1	25	high gene expression
3236	HOXD10	homeobox D10	4.23418		0.184	1	31	high gene expression
2146	EZH2	enhancer of zeste 2 polycomb repressive complex 2 subunit	4.23073		0.046	1	75	high gene expression
83872	HMCN1	hemicentin 1	4.22099		3.39e-07	9.492e-05	25	high gene expression
3381	IBSP	integrin binding sialoprotein	4.21693		0.323	1	20	low gene expression
147872	CCDC155	coiled-coil domain containing 155	4.15475		0.0003751	0.105028	20	high gene expression
26872	STEAP1	six transmembrane epithelial antigen of the prostate 1	4.14315		0.003	0.84	61	high gene expression
79633	FAT4	FAT atypical cadherin 4	4.10487		6.273e-06	0.00175644	30	high gene expression
401577	CD99P1	CD99 molecule pseudogene 1	3.99234		0.004	1	31	high gene expression
100506013	APELA	apelin receptor early endogenous ligand	3.96346		0.003	0.84	76	high gene expression
5069	PAPPA	pappalysin 1	3.95719		0.003	0.84	20	high gene expression
9832	JAKMIP2	janus kinase and microtubule interacting protein 2	3.95468		5.023e-05	0.0140644	20	high gene expression
283869	NPW	neuropeptide W	3.92488		0.002	0.56	23	high gene expression
283514	SIAH3	siah E3 ubiquitin protein ligase family member 3	3.89475		1.138e-05	0.0031864	27	high gene expression
2662	GDF10	growth differentiation factor 10	3.87341		1.323e-06	0.00037044	22	high gene expression
84109	QRFPR	pyroglutamylated RFamide peptide receptor	3.85629		4.996e-11	1.39888e-08	26	high gene expression
7499	XG	Xg blood group	3.84113		1.684e-05	0.0047152	28	high gene expression
885	CCK	cholecystokinin	3.78308		0.475	1	56	high gene expression
64919	BCL11B	B-cell CLL/lymphoma 11B	3.78289		0.51	1	75	low gene expression
51361	HOOK1	hook microtubule-tethering protein 1	3.76012		4.231e-05	0.0118468	22	high gene expression
6320	CLEC11A	C-type lectin domain family 11 member A	3.74926		4.11e-05	0.011508	50	high gene expression
125115	KRT40	keratin 40	3.73978		0.114	1	37	high gene expression
56603	CYP26B1	cytochrome P450 family 26 subfamily B member 1	3.64477		7.404e-06	0.00207312	30	high gene expression
54795	TRPM4	transient receptor potential cation channel subfamily M member 4	3.63878		0.002	0.56	20	high gene expression
221687	RNF182	ring finger protein 182	3.59948		0.08	1	78	low gene expression
256536	TCERG1L	transcription elongation regulator 1 like	3.55129		0.149	1	80	low gene expression
51473	DCDC2	doublecortin domain containing 2	3.5444		1.734e-13	4.8552e-11	25	high gene expression
84969	TOX2	TOX high mobility group box family member 2	3.53859		0.061	1	22	high gene expression
3223	HOXC6	homeobox C6	3.52847		0.517	1	53	high gene expression
3237	HOXD11	homeobox D11	3.52361		0.47	1	30	high gene expression
5454	POU3F2	POU class 3 homeobox 2	3.50919		0.034	1	79	low gene expression
90249	UNC5A	unc-5 netrin receptor A	3.47178		0.0007103	0.198884	31	high gene expression
595	CCND1	cyclin D1	3.46458		0.0006712	0.187936	20	high gene expression
100506718	100506718		3.46117	not included in n=166
126410	CYP4F22	cytochrome P450 family 4 subfamily F member 22	3.45758		7.125e-08	1.995e-05	23	high gene expression
153	ADRB1	adrenoceptor beta 1	3.45055		8.828e-08	2.47184e-05	21	high gene expression
2531	KDSR	3-ketodihydrosphingosine reductase	3.44472		8.261e-05	0.0231308	28	high gene expression
55814	BDP1	B double prime 1, subunit of RNA polymerase III transcription initiation factor IIIB	3.44064		0.01	1	78	high gene expression
5169	ENPP3	ectonucleotide pyrophosphatase/phosphodiesterase 3	3.41152		6.829e-09	1.91212e-06	20	high gene expression
114786	XKR4	XK related 4	3.40342		0.561	1	20	high gene expression
26035	GLCE	glucuronic acid epimerase	3.40002		2.837e-06	0.00079436	23	high gene expression
55190	NUDT11	nudix hydrolase 11	3.37728		0.543	1	80	low gene expression
57406	ABHD6	abhydrolase domain containing 6	3.2776		0.038	1	33	high gene expression
57333	RCN3	reticulocalbin 3	3.26396		0.097	1	80	high gene expression
4922	NTS	neurotensin	3.2633		0.37	1	23	high gene expression
84366	PRAC1	prostate cancer susceptibility candidate 1	3.2592		0.039	1	61	low gene expression
339766	MROH2A	maestro heat like repeat family member 2A	3.25071		0.003	0.84	75	low gene expression
105373132	LOC105373132	LOC105373132	3.22021		0.045	1	32	high gene expression
1641	DCX	doublecortin	3.19593		0.336	1	34	low gene expression
25817	FAM19A5	family with sequence similarity 19 (chemokine (C-C motif)-like), member A5	3.19559		0.222	1	59	high gene expression
80309	SPHKAP	SPHK1 interactor, AKAP domain containing	3.18957		0.0004903	0.137284	31	high gene expression
796	CALCA	calcitonin related polypeptide alpha	3.17909		5.384e-05	0.0150752	74	high gene expression
261729	STEAP2	STEAP2 metalloreductase	3.16997		0.002	0.56	80	high gene expression
91607	SLFN11	schlafen family member 11	3.1676		7.952e-06	0.00222656	47	high gene expression
283310	OTOGL	otogelin like	3.15568		0.025	1	27	high gene expression
8564	KMO	kynurenine 3-monooxygenase (kynurenine 3-hydroxylase)	3.14873		0.0003114	0.087192	59	high gene expression
2217	FCGRT	Fc fragment of IgG receptor and transporter	3.14203		0.068	1	75	high gene expression
9048	ARTN	artemin	3.11438		0.0004535	0.12698	20	high gene expression
340481	ZDHHC21	zinc finger DHHC-type containing 21	3.11185		3.531e-11	9.8868e-09	25	high gene expression
3859	KRT12	keratin 12	3.10333		0.013	1	22	high gene expression
84894	LINGO1	leucine rich repeat and Ig domain containing 1	3.0925		0.02	1	22	high gene expression
285097	LOC285097	uncharacterized FLJ38379	3.08142	not included in n=166
90627	STARD13	StAR related lipid transfer domain containing 13	3.06515		0.019	1	21	high gene expression
7103	TSPAN8	tetraspanin 8	3.05224		5.153e-08	1.44284e-05	21	high gene expression
4322	MMP13	matrix metallopeptidase 13	3.04315		0.101	1	54	low gene expression
23316	CUX2	cut like homeobox 2	3.04197		0.119	1	24	high gene expression
7546	ZIC2	Zic family member 2	3.02758		0.001	0.28	24	low gene expression
56521	DNAJC12	DnaJ heat shock protein family (Hsp40) member C12	3.02067		0.033	1	21	high gene expression
9452	ITM2A	integral membrane protein 2A	3.01931		0.014	1	24	high gene expression
3239	HOXD13	homeobox D13	3.00279		0.333	1	29	high gene expression
169834	ZNF883	zinc finger protein 883	2.99593		0.004	1	22	high gene expression
344148	NCKAP5	NCK associated protein 5	2.95409		0.001	0.28	21	high gene expression
374819	LRRC37A3	leucine-rich repeat containing 37 member A3	2.93805		0.0002277	0.063756	69	high gene expression
4001	LMNB1	lamin B1	2.9187		0.229	1	75	low gene expression
155	ADRB3	adrenoceptor beta 3	2.91192		0.0003311	0.092708	44	high gene expression
219287	AMER2	APC membrane recruitment protein 2	2.8938		0.0002854	0.079912	50	high gene expression
10675	CSPG5	chondroitin sulfate proteoglycan 5	2.88843		7.298e-10	2.04344e-07	23	high gene expression
3226	HOXC10	homeobox C10	2.88597		0.418	1	59	high gene expression
5783	PTPN13	protein tyrosine phosphatase, non-receptor type 13	2.83022		0.02	1	56	high gene expression
8936	WASF1	WAS protein family member 1	2.82645		0.423	1	24	high gene expression
105377283	LINC02562	long intergenic non-protein coding RNA 2562	2.80985	not included in n=166
114770	PGLYRP2	peptidoglycan recognition protein 2	2.80932		0.001	0.28	46	high gene expression
2734	GLG1	golgi glycoprotein 1	2.79414		2.941e-05	0.0082348	30	high gene expression
101929759	LOC101929759	uncharacterized LOC101929759	2.77825	not included in n=166
4330	MN1	meningioma (disrupted in balanced translocation) 1	2.75523		0.032	1	63	high gene expression
4914	NTRK1	neurotrophic receptor tyrosine kinase 1	2.74187		0.117	1	44	low gene expression
56704	JPH1	junctophilin 1	2.73606		0.004	1	31	high gene expression
158326	FREM1	FRAS1 related extracellular matrix 1	2.73041		0.002	0.56	21	high gene expression
91694	LONRF1	LON peptidase N-terminal domain and ring finger 1	2.72971		0.212	1	79	low gene expression
23237	ARC	activity-regulated cytoskeleton-associated protein	2.72794		0.034	1	72	low gene expression
1961	EGR4	early growth response 4	2.72787		3.938e-05	0.0110264	26	high gene expression
476	ATP1A1	ATPase Na+/K+ transporting subunit alpha 1	2.72521		2.29e-05	0.006412	28	high gene expression
7694	ZNF135	zinc finger protein 135	2.72284		0.005	1	20	high gene expression
1006	CDH8	cadherin 8	2.7081		3.402e-08	9.5256e-06	23	high gene expression
131034	CPNE4	copine 4	2.70443		0.031	1	21	high gene expression
374491	TPTE2P6	transmembrane phosphoinositide 3-phosphatase and tensin homolog 2 pseudogene 6	2.70339		0.121	1	20	high gene expression
5167	ENPP1	ectonucleotide pyrophosphatase/phosphodiesterase 1	2.67827		9.754e-05	0.0273112	56	high gene expression
494513	DFNB59	deafness, autosomal recessive 59	2.67447		5.99e-10	1.6772e-07	20	high gene expression
1959	EGR2	early growth response 2	2.66612		0.0003222	0.090216	20	high gene expression
5453	POU3F1	POU class 3 homeobox 1	2.66425		0.07	1	20	high gene expression
4318	MMP9	matrix metallopeptidase 9	2.65827		0.084	1	72	low gene expression
23467	NPTXR	neuronal pentraxin receptor	2.65384		0.004	1	34	high gene expression
80055	PGAP1	post-GPI attachment to proteins 1	2.65192		0.026	1	40	high gene expression
4852	NPY	neuropeptide Y	2.64405		0.205	1	22	high gene expression
11065	UBE2C	ubiquitin conjugating enzyme E2 C	2.62753		0.0001096	0.030688	80	low gene expression
2846	LPAR4	lysophosphatidic acid receptor 4	2.61642		0.011	1	20	high gene expression
7153	TOP2A	topoisomerase (DNA) II alpha	2.61455		0.008	1	80	low gene expression
91975	ZNF300	zinc finger protein 300	2.61344		0.008	1	80	low gene expression
7443	VRK1	vaccinia related kinase 1	2.60937		3.412e-05	0.0095536	25	high gene expression
105373869	LINC01614	long intergenic non-protein coding RNA 1614	2.60582	not included in n=166
55553	SOX6	SRY-box 6	2.60149		0.115	1	21	high gene expression
5122	PCSK1	proprotein convertase subtilisin/kexin type 1	2.59575		0.281	1	22	high gene expression
1740	DLG2	discs large homolog 2	2.589		4.547e-08	1.27316e-05	20	high gene expression
83540	NUF2	NUF2, NDC80 kinetochore complex component	2.58547		2.612e-06	0.00073136	78	low gene expression
1009	CDH11	cadherin 11	2.57903		0.002	0.56	20	high gene expression
200765	TIGD1	tigger transposable element derived 1	2.57412		0.006	1	27	high gene expression
6860	SYT4	synaptotagmin 4	2.56955		0.0008351	0.233828	35	high gene expression
864	RUNX3	RUNX family transcription factor 3	2.55292		1.584e-05	0.0044352	57	high gene expression
80139	ZNF703	zinc finger protein 703	2.54661		0.04	1	20	high gene expression
84624	FNDC1	fibronectin type III domain containing 1	2.53291		0.019	1	25	high gene expression
57419	SLC24A3	solute carrier family 24 member 3	2.52366		0.056	1	20	high gene expression
403313	PLPP6	phospholipid phosphatase 6	2.50753		0.08	1	23	high gene expression
2912	GRM2	glutamate metabotropic receptor 2	2.50618		0.022	1	78	high gene expression
339761	CYP27C1	cytochrome P450 family 27 subfamily C member 1	2.50569		0.004	1	62	high gene expression
10631	POSTN	periostin, osteoblast specific factor	2.50076		0.093	1	68	low gene expression
3716	JAK1	Janus kinase 1	2.49923		3.137e-08	8.7836e-06	20	high gene expression
701	BUB1B	BUB1 mitotic checkpoint serine/threonine kinase B	2.49052		0.002	0.56	80	low gene expression
7291	TWIST1	twist family bHLH transcription factor 1	2.48398		0.457	1	26	high gene expression
9076	CLDN1	claudin 1	2.47968		0.008	1	59	high gene expression
8908	GYG2	glycogenin 2	2.4708		0.003	0.84	30	high gene expression
114795	TMEM132B	transmembrane protein 132B	2.47053		0.004	1	78	low gene expression
9079	LDB2	LIM domain binding 2	2.47018		1.307e-06	0.00036596	20	high gene expression
1107	CHD3	chromodomain helicase DNA binding protein 3	2.45629		0.008	1	77	high gene expression
56130	PCDHB6	protocadherin beta 6	2.45243		0.019	1	21	high gene expression
84142	FAM175A	family with sequence similarity 175 member A	2.44682		0.002	0.56	31	high gene expression
6493	SIM2	single-minded family bHLH transcription factor 2	2.44344		0.085	1	80	low gene expression
387755	INSC	inscuteable homolog (Drosophila)	2.43417		0.001	0.28	29	high gene expression
55664	CDC37L1	cell division cycle 37 like 1	2.43405		3.91e-06	0.0010948	25	high gene expression
3225	HOXC9	homeobox C9	2.43353		0.611	1	22	high gene expression
9928	KIF14	kinesin family member 14	2.4276		0.0001667	0.046676	79	low gene expression
4487	MSX1	msh homeobox 1	2.42341		0.054	1	77	high gene expression
117154	DACH2	dachshund family transcription factor 2	2.419		0.099	1	80	high gene expression
26873	OPLAH	5-oxoprolinase (ATP-hydrolysing)	2.41642		0.118	1	70	high gene expression
55872	PBK	PDZ binding kinase	2.39918		0.00011	0.0308	70	low gene expression
10267	RAMP1	receptor activity modifying protein 1	2.3983		0.002	0.56	23	high gene expression
283673	EWSAT1	Ewing sarcoma associated transcript 1	2.39604		6.962e-05	0.0194936	71	high gene expression
23671	TMEFF2	transmembrane protein with EGF like and two follistatin like domains 2	2.39504		0.112	1	24	low gene expression
57688	ZSWIM6	zinc finger SWIM-type containing 6	2.39008		0.043	1	28	high gene expression
120114	FAT3	FAT atypical cadherin 3	2.37798		0.129	1	74	high gene expression
23087	TRIM35	tripartite motif containing 35	2.37763		0.0006316	0.176848	50	high gene expression
23252	OTUD3	OTU deubiquitinase 3	2.37327		0.033	1	78	low gene expression
2882	GPX7	glutathione peroxidase 7	2.36872		0.279	1	20	high gene expression
200150	PLD5	phospholipase D family member 5	2.36792		0.183	1	20	high gene expression
8420	SNHG3	small nucleolar RNA host gene 3	2.36667		0.291	1	53	low gene expression
1063	CENPF	centromere protein F	2.35971		7.644e-05	0.0214032	80	low gene expression
2487	FRZB	frizzled-related protein	2.3568		0.0006464	0.180992	20	high gene expression
255480	TBX5-AS1	TBX5 antisense RNA 1	2.35157		0.159	1	80	low gene expression
10886	NPFFR2	neuropeptide FF receptor 2	2.34993		0.035	1	71	low gene expression
1612	DAPK1	death associated protein kinase 1	2.34857		4.528e-06	0.00126784	31	high gene expression
284076	TTLL6	tubulin tyrosine ligase like 6	2.34558		0.0001008	0.028224	59	high gene expression
11013	TMSB15A	thymosin beta 15a	2.34241		2.555e-10	7.154e-08	79	low gene expression
3221	HOXC4	homeobox C4	2.34184		0.114	1	59	high gene expression
26167	PCDHB5	protocadherin beta 5	2.33404		0.015	1	29	high gene expression
146909	KIF18B	kinesin family member 18B	2.32773		0.0007144	0.200032	80	low gene expression
57502	NLGN4X	neuroligin 4, X-linked	2.32163		0.428	1	39	low gene expression
25903	OLFML2B	olfactomedin like 2B	2.31879		0.314	1	80	low gene expression
3227	HOXC11	homeobox C11	2.31748		0.858	1	20	high gene expression
9837	GINS1	GINS complex subunit 1	2.31447		2.113e-05	0.0059164	80	low gene expression
317761	C14orf39	chromosome 14 open reading frame 39	2.31069		0.184	1	20	high gene expression
140876	FAM65C	family with sequence similarity 65 member C	2.30566		0.031	1	79	high gene expression
56992	KIF15	kinesin family member 15	2.30453		0.000124	0.03472	79	low gene expression
619279	ZNF704	zinc finger protein 704	2.30302		0.001	0.28	22	high gene expression
64084	CLSTN2	calsyntenin 2	2.29795		0.423	1	60	high gene expression
5579	PRKCB	protein kinase C beta	2.29522		0.002	0.56	20	high gene expression
57451	TENM2	teneurin transmembrane protein 2	2.29146		0.111	1	26	low gene expression
3815	KIT	KIT proto-oncogene receptor tyrosine kinase	2.29121		0.221	1	80	low gene expression
5179	PENK	proenkephalin	2.28658		0.01	1	70	low gene expression
81550	TDRD3	tudor domain containing 3	2.28324		1.336e-07	3.7408e-05	21	high gene expression
92345	NAF1	nuclear assembly factor 1 ribonucleoprotein	2.27727		0.0001132	0.031696	57	high gene expression
11240	PADI2	peptidyl arginine deiminase 2	2.27351		0.016	1	59	high gene expression
24137	KIF4A	kinesin family member 4A	2.26961		8.497e-05	0.0237916	77	low gene expression
27319	BHLHE22	basic helix-loop-helix family member e22	2.26815		0.006	1	53	low gene expression
93664	CADPS2	Ca2+ dependent secretion activator 2	2.25429		0.002	0.56	22	high gene expression
55506	H2AFY2	H2A histone family member Y2	2.254		1.741e-07	4.8748e-05	32	high gene expression
9055	PRC1	protein regulator of cytokinesis 1	2.24472		0.0001489	0.041692	80	low gene expression
1591	CYP24A1	cytochrome P450 family 24 subfamily A member 1	2.2226		0.019	1	55	high gene expression
56952	PRTFDC1	phosphoribosyl transferase domain containing 1	2.22069		0.0008908	0.249424	25	high gene expression
8660	IRS2	insulin receptor substrate 2	2.21938		0.012	1	20	high gene expression
2077	ERF	ETS2 repressor factor	2.21733		0.015	1	21	high gene expression
56122	PCDHB14	protocadherin beta 14	2.21673		0.004	1	26	high gene expression
5733	PTGER3	prostaglandin E receptor 3	2.20979		0.03	1	31	high gene expression
2305	FOXM1	forkhead box M1	2.20918		6.858e-05	0.0192024	76	low gene expression
6335	SCN9A	sodium voltage-gated channel alpha subunit 9	2.19974		4.647e-08	1.30116e-05	35	high gene expression
54798	DCHS2	dachsous cadherin-related 2	2.19869		0.132	1	20	low gene expression
84057	MND1	meiotic nuclear divisions 1	2.18756		0.003	0.84	79	low gene expression
3398	ID2	inhibitor of DNA binding 2, HLH protein	2.18507		0.001	0.28	21	high gene expression
6599	SMARCC1	SWI/SNF related, matrix associated, actin dependent regulator of chromatin subfamily c member 1	2.18272		0.293	1	77	high gene expression
10112	KIF20A	kinesin family member 20A	2.18195		0.002	0.56	72	low gene expression
55351	STK32B	serine/threonine kinase 32B	2.17788		0.421	1	73	low gene expression
100628315	DNM3OS	DNM3 opposite strand/antisense RNA	2.17687		5.475e-05	0.01533	48	high gene expression
90025	UBE3D	ubiquitin protein ligase E3D	2.17653		0.002	0.56	80	low gene expression
5050	PAFAH1B3	platelet activating factor acetylhydrolase 1b catalytic subunit 3	2.17266		0.04	1	32	low gene expression
7089	TLE2	transducin like enhancer of split 2	2.16616		0.0003179	0.089012	31	high gene expression
64579	NDST4	N-deacetylase/N-sulfotransferase 4	2.16294		0.0003059	0.085652	29	high gene expression
10481	HOXB13	homeobox B13	2.16118		0.025	1	79	high gene expression
7474	WNT5A	Wnt family member 5A	2.16061		0.046	1	53	high gene expression
64151	NCAPG	non-SMC condensin I complex subunit G	2.14659		0.0003036	0.085008	79	low gene expression
3667	IRS1	insulin receptor substrate 1	2.14446		0.02	1	41	high gene expression
4651	MYO10	myosin X	2.14154		0.064	1	23	low gene expression
283431	GAS2L3	growth arrest specific 2 like 3	2.14086		0.001	0.28	73	low gene expression
3843	IPO5	importin 5	2.13893		9.216e-06	0.00258048	22	high gene expression
3556	IL1RAP	interleukin 1 receptor accessory protein	2.13888		0.132	1	20	high gene expression
388336	SHISA6	shisa family member 6	2.13533		0.0004018	0.112504	69	high gene expression
9365	KL	klotho	2.13349		0.0001978	0.055384	25	high gene expression
5178	PEG3	paternally expressed 3	2.13174		0.087	1	76	high gene expression
100505616	SNHG21	small nucleolar RNA host gene 21	2.12885		0.176	1	20	high gene expression
145474	LOC145474	uncharacterized LOC145474	2.12394		0.338	1	73	low gene expression
259266	ASPM	abnormal spindle microtubule assembly	2.12204		9.961e-08	2.78908e-05	76	low gene expression
23768	FLRT2	fibronectin leucine rich transmembrane protein 2	2.11287		0.001	0.28	58	high gene expression
9500	MAGED1	MAGE family member D1	2.10848		0.055	1	31	high gene expression
101929122	LOC101929122	uncharacterized LOC101929122	2.10253		0.0003422	0.095816	26	high gene expression
23234	DNAJC9	DnaJ heat shock protein family (Hsp40) member C9	2.09866		0.002	0.56	20	high gene expression
9242	MSC	musculin	2.09752		0.021	1	50	high gene expression
9493	KIF23	kinesin family member 23	2.09264		0.0003924	0.109872	79	low gene expression
11249	NXPH2	neurexophilin 2	2.0878		0.0004136	0.115808	49	high gene expression
55240	STEAP3	STEAP3 metalloreductase	2.08184		8.233e-07	0.000230524	48	high gene expression
23532	PRAME	preferentially expressed antigen in melanoma	2.08125		8.342e-05	0.0233576	72	low gene expression
6241	RRM2	ribonucleotide reductase regulatory subunit M2	2.07989		2.112e-07	5.9136e-05	78	low gene expression
9111	NMI	N-myc and STAT interactor	2.07867		0.045	1	80	low gene expression
50862	RNF141	ring finger protein 141	2.06915		3.643e-07	0.000102004	48	high gene expression
7076	TIMP1	TIMP metallopeptidase inhibitor 1	2.0686		0.0005531	0.154868	37	high gene expression
84622	ZNF594	zinc finger protein 594	2.0681		9.678e-05	0.0270984	21	high gene expression
28981	IFT81	intraflagellar transport 81	2.06599		0.501	1	79	low gene expression
102606465	LOC102606465	uncharacterized LOC102606465	2.06477		0.003	0.84	77	high gene expression
100506433	LINC00648	long intergenic non-protein coding RNA 648	2.06423		0.0003877	0.108556	55	high gene expression
29028	ATAD2	ATPase family, AAA domain containing 2	2.06366		0.005	1	74	low gene expression
101928047	LOC101928047	uncharacterized LOC101928047	2.05948	not included in n=166
101928649	CTC-338M12.4	uncharacterized LOC101928649	2.05902		0.003	0.84	20	high gene expression
991	CDC20	cell division cycle 20	2.05697		1.928e-06	0.00053984	79	low gene expression
57616	TSHZ3	teashirt zinc finger homeobox 3	2.05593		0.023	1	80	low gene expression
23461	ABCA5	ATP binding cassette subfamily A member 5	2.04197		0.0001612	0.045136	23	high gene expression
2043	EPHA4	EPH receptor A4	2.04043		0.157	1	76	low gene expression
100505746	ITGB2-AS1	ITGB2 antisense RNA 1	2.03904		0.005	1	57	high gene expression
7552	ZNF711	zinc finger protein 711	2.0353		0.416	1	22	high gene expression
91433	RCCD1	RCC1 domain containing 1	2.03384		0.103	1	69	high gene expression
105369151	LOC105369151	uncharacterized LOC105369151	2.03383	not included in n=166
64946	CENPH	centromere protein H	2.03288		0.162	1	20	high gene expression
5502	PPP1R1A	protein phosphatase 1 regulatory inhibitor subunit 1A	2.0286		0.029	1	79	high gene expression
57097	PARP11	poly(ADP-ribose) polymerase family member 11	2.02684		5.582e-05	0.0156296	35	high gene expression
23186	RCOR1	REST corepressor 1	2.02637		0.004	1	24	high gene expression
145581	LRFN5	leucine rich repeat and fibronectin type III domain containing 5	2.02554		0.011	1	79	high gene expression
541	ALDH7A1P1	aldehyde dehydrogenase 7 family member A1 pseudogene 1	2.01811	not included in n=166
107986785	LOC107986785	uncharacterized LOC107986785	2.01639	not included in n=166
767579	SNORD114-3	small nucleolar RNA, C/D box 114-3	2.01542	not included in n=166
23642	SNHG1	small nucleolar RNA host gene 1	2.01449		0.023	1	21	high gene expression
5198	PFAS	phosphoribosylformylglycinamidine synthase	2.011		0.04	1	74	low gene expression
107987093	LOC107987093	LOC107987093	2.01007	not included in n=166
89874	SLC25A21	solute carrier family 25 member 21	2.00719		0.035	1	44	high gene expression
63974	NEUROD6	neuronal differentiation 6	2.00691		3.643e-05	0.0102004	79	low gene expression
389906	LOC389906	zinc finger protein 839 pseudogene	2.00449		0.36	1	80	low gene expression
1062	CENPE	centromere protein E	2.00279		0.012	1	79	low gene expression
3235	HOXD9	homeobox D9	2.00096		0.475	1	66	high gene expression
26091	HERC4	HECT and RLD domain containing E3 ubiquitin protein ligase 4	2.00089		5.123e-10	1.43444e-07	22	high gene expression

### Sheet: Supplementary Table 2
Supplementary Table 2. Commonly regulated genes upon RRM2 silencing and pharmacological inhibition by triapine.
Gene symbol
GCSH
CDK14
SLC25A52
NDUFA5P12
CCNY
DUS3L
CDCA4
FAM175A
HIST1H4L
E2F4
PEF1
PSRC1
CRLF3
GALNT10
HMBS
TDP1
NDE1
NKAIN1
EMB
LMNB1
PAPD7
NAA38
LRP8
TBC1D22A
PTGES2
MT1F
MPHOSPH9
KLC2
ZNF689
RAB28
HIST1H1D
CDKN2AIPNL
CEP128
RRAGB
NDUFA5
MEX3B
ATXN7L1
SLC39A14
NUS1P1
LRTOMT
SMAD3
NEK4
TTLL1
SECISBP2
ANKRD28
CBR4
EGR1
POLA1
TM7SF2
PDE9A
GPKOW
HIST1H2BB
CARS2
ANXA2R
TRMT13
CENPA
IVNS1ABP
UTS2
CORO1A
GCFC2
FAM43A
ILVBL
CTNNAL1
CNPPD1
SPATC1L
DLAT
CDH4
FAM64A
G2E3
PARP16
LAMTOR2
ALDH18A1
MZT1
AVEN
ESRRA
ENDOG
MTR
CAPN6
TIPIN
ALDH6A1
DIXDC1
DLEU2
NTPCR
CRAT
BCL11B
GTSE1
NUF2
ARID2
ZNF577
ALG10B
LDLRAP1
DENND6A
XPNPEP3
LIG1
PI4K2B
FAM72A
NDUFA7
CRMP1
VPS54
CLSPN
TMEM120A
SLC24A3
SREBF1
HIST2H2AB
WDYHV1
FAM111B
MUM1
PBX2
E2F8
MRPS34
ADAT2
MAPT
GAS2L3
SPATA6
INTS10
ARMC4
GAMT
HIRIP3
VPS13A
PBK
ZBED8
ZNF696
FBXO43
ZNF316
CDCA3
ZNF286A
ASIC2
RASSF2
GBAS
NOL6
MIR6511A3
FTSJ1
CLYBL
ALG10
ANAPC15
FAM72C
LIG3
ZNF33A
FAM155B
BET1
HDAC6
FEZF1
LMNB2
NUDT12
NFIL3
CENPU
XPC
MT1G
ERMAP
SNRPC
TARSL2
VAX1
HCFC1R1
KAT5
POU3F2
SP4
PKP2
TESK1
ATG4A
SPAG5
BRCA2
APELA
DXO
API5
RASA2
APOOL
ZNF211
HIST1H2BI
CCNF
TMEM135
CNOT3
MTFR1L
BAIAP2
PSD3
DARS2
DEPDC1B
IQCK
RECQL
FBXW8
DUSP22
L3MBTL2
MCRS1
NAPG
LRRC58
KIF11
FAM102B
LMF1
ZNF692
KNSTRN
RBMS2
VBP1
SUMO3
ARHGEF39
CDC20
SUN2
SEH1L
IVD
ANP32C
PRKAR2B
WDR46
IFI6
DHPS
PLAG1
KCNN1
WDR35
ZNF777
IGF1R
RABEP1
TCEB2
WDR18
HIST1H2BM
SUDS3
CAMKK2
POP5
STC2
RBL1
GLTP
NSMCE4A
NDUFAB1
PCOLCE
PCYT2
ZCRB1
FAM98B
RAB3A
FXN
TTC30B
TARBP1
ALS2
ZNF33B
ECT2
DOCK1
IQGAP3
TMED3
CENPE
NHLRC2
RBM45
HIST1H4D
CCPG1
TRDMT1
SNORD11B
ELOVL2
NIF3L1
PHF2
WWC3
SPA17
ISOC1
RABL2B
SCMH1
AMIGO2
NPDC1
CEP70
HMG20B
NDUFAF3
PHLPP2
WDR54
SEMA3A
FAM72B
SPOPL
SDHAF3
SLC1A5
SMC4
CHCHD7
STK38L
MARVELD1
PRKX
NPR3
CCSAP
LIG4
DCDC2
ZBTB8A
MLX
SACS
TRAPPC12
ETFDH
R3HCC1
LAMTOR1
CTSL
AP3D1
KIF15
UBTD2
TMTC4
SNAI2
NDUFS7

### Sheet: Supplementary Table 3
Supplementary Table 3. Oligonucleotide sequences.
PCR primers	Forward (5´→ 3´)	Reverse (5´→ 3´)
RPLP0	GAAACTCTGCATTCTCGCTCC	GGTGTAATCCGTCTCCACAG
RRM1	GTGTTGCTGTGAGTTGTATTCG	TTGTTCCCACCTTGATCCAC
RRM2	AAGGACATTCAGCACTGGG	AGCGGGCTTCTGTAATCTG
Target gene	shRNA name	TOP (5´→ 3´)	BOTTOM (5´→ 3´)
RRM2	shRRM2_1	CCGGGCTCAAGAAACGAGGACTGATCTCGAGATCAGTCCTCGTTTCTTGAGCTTTTTG	AATTCAAAAAGCTCAAGAAACGAGGACTGATCTCGAGATCAGTCCTCGTTTCTTGAGC
	shRRM2_3	CCGGTGTACTCACAAGGCGATAATACTCGAGTATTATCGCCTTGTGAGTACATTTTTG	AATTCAAAAATGTACTCACAAGGCGATAATACTCGAGTATTATCGCCTTGTGAGTACA
Negative control	shControl	CCGGCAACAAGATGAAGAGCACCAACTCGAGTTGGTGCTCTTCATCTTGTTGTTTTT	AATTAAAAACAACAAGATGAAGAGCACCAACTCGAGTTGGTGCTCTTCATCTTGTTG
